# Remote sensing of endogenous pigmentation by inducible synthetic circuits in grasses

**DOI:** 10.1101/2025.06.20.660755

**Authors:** Dong-Yeon Lee, Lucia Acosta-Gamboa, Luke Saleh, Sunita Pathak, Nathan Swyers, Austin Morgan, Susan Meerdink, Carolyn Kuzio, Santiago Calderon, Hudanyun Sheng, Samuel Kenney, Alina Zare, Malia Gehan, Dmitri A. Nusinow

## Abstract

Plant synthetic biology holds great promise for engineering plants to meet future demands. Genetic circuits are being designed, built, and tested in plants to demonstrate proof of concept. However, developing these components in monocots, which the world relies on for grain, lags behind dicot models, such as Arabidopsis thaliana and Nicotiana benthamiana. Here, we show the successful adaptation of a ligand-inducible sensor to activate an endogenous anthocyanin pathway in the C4 monocot model Setaria viridis. We identify two transcription factors sufficient to induce endogenous anthocyanin production in S. viridis protoplasts and whole plants in a constitutive or ligand-inducible manner. We also test multiple ligands to overcome physical barriers to ligand uptake, identifying triamcinolone acetonide (TA) as a highly potent inducer of this system. Using hyperspectral imaging and a discriminative target characterization method in a near-remote configuration, we can non-destructively detect anthocyanin production in leaves in response to ligands. This work demonstrates the use of inducible expression systems in monocots to manipulate endogenous pathways, stimulating plants to overproduce secondary metabolites with value to human health. Applying inducible pigmentation coupled with sensitive detection algorithms could enable crop plants to report on the status of field contamination or detect undesirable chemicals impacting agriculture, ushering in an era of agriculture-based sensor systems.

**Summary:** *Synbio tools for C4 grass model:*

● Advantage of synthetic switches as tools for biopharming and functional genomics
● Our workflow to optimize the gene circuits from a transient system to a stable transgenic
● Testing and taming golden gate elements in monocot system, *S. viridis*
