## Supplemental Table 1 Addgene Plasmids for "Remote sensing of endogenous pigmentation by inducible synthetic circuits in grasses"

### Sheet: L0 module list
Supplementary Table 1. Golden gate construct assembly and sequence information
L0 module number	Description	Module type	Backbone	note	module sequence (4bp overhang, bold)	Plasmid ID	Addgene ID
L0-1	Oryza sativa alpha-tubulin A1 terminator (OsTubA1T)	Promoter and 5'UTR (PU)	pICH41295	Revese oriented	GGAGATAGGCTAGTCATGGTGACTGCACGTTGTAAGTGCAGCAAACTGCCGACGCGATGCAAACTGTACACGTTAACATGCCACTCACCTGGAACGCACAATGGCCACTAGGTGCGGCCGTAGTGTGGATTTCAAAGAGAGAGAGAGAGAGAGAGAGCTAATCACGTAAACGTAAACACAGCAGATAGCAGAGATGTTGATTAGGCAAAACAGTATAAAAGCCAATCCAATAAACTACATTTAGCGAAGTGCTATACTAATGCACTAATAACGAACTGTTCTTTTCTTAAGATCGGAGCCAGTAATGGGTTGTCAGCAGGAGAAGCACGTAAACCTTGAAACATACTAAGTTCCACAGTCGAGAGTAAACCGTAATCAACACAAGAAACAAACATAAAA…	pDL0_012	210753
L0-2	Zea mays Ubiquitin1 promoter (pZmUbi1)	PU	pICH41295		GGAGCTGCAGTGCAGCGTGACCCGGTCGTGCCCCTCTCTAGAGATAATGAGCATTGCATGTCTAAGTTATAAAAAATTACCACATATTTTTTTTGTCACACTTGTTTGAAGTGCAGTTTATCTATCTTTATACATATATTTAAACTTTACTCTACGAATAATATAATCTATAGTACTACAATAATATCAGTGTTTTAGAGAATCATATAAATGAACAGTTAGACATGGTCTAAAGGACAATTGAGTATTTTGACAACAGGACTCTACAGTTTTATCTTTTTAGTGTGCATGTGTTCTCCTTTTTTTTTGCAAATAGCTTCACCTATATAATACTTCATCCATTTTATTAGTACATCCATTTAGGGTTTAGGGTTAATGGTTTTTATAGACTAATTTTTT…	pLD0_011	210754
L0-3	Oryza sativa Ubiquitin3 promoter (pOsUbi3)	PU	pICH41295		GGAGGATGTGAAGAACAGGTAAATCACGCAGAAGAACCCATCTCTGATAGCAGCTATCGATTAGAACAACGAATCCATATTGGGTCCGTGGGAAATACTTACTGCACAGGAAGGGGGGCGATCTGACGAGGCCCCGCCACCGGCCTCGACCCGAGGCCGAGGCCGACGAAGCGCCGGCGAGTACGGCGCCGCGGCGGCCTCTGCCCGTGCCCTCTGCGCGTGGGAGGGAGAGGCCGCGGTGGTGGGGGCGCGCGCGCGCGCGCGCGCAGCTGGTGCGGCGGCGCGGGGGTCAGCCGCCGAGCCGGCGGCGACGGAGGAGCAGGGCGGCGTGGACGCGAACTTCCGATCGGTTGGTCAGAGTGCGCGAGTTGGGCTTAGCCAATTAGGTGTCAACAATCT…	pDL0_032	210756
L0-4	Zea mays EF1a promoter (pZmEF1a)	PU	pICH41295		GGAGCCACAACCGAAAAGTCCAGACAGAGATCGGTTCTGACAAGCAGAATCCCGCTAGCATCGTAGCAAAGTGCGCCATCCTTCATCACATGTTTTTTTGTTCTTCTGATATGAGAAAAAGGAAAGGAAGCGCCGTTTTTTCGAAAGAAAAGAAAACGATAAGGCACGGAGAACGAGTGACCGGCGCGTGAAGCAGCGGTGGTGGAGTGGGCCTAGGGCAGGGTAGCCGTCAAGGCAGGGCGTTCGTAGGCGCTACGAAAGCTCGAGGACTGTACTCGCTCGCAAACCCTAGCCGCCGGACCGGCCGGTGACCGTGCGGCGCTGAGGCGCGCGCTATATAAACAGAGCCATCCATTCCTCCCTTACCGTTCAGTCCCACCTCGACCGCCTCCTCTCCCC…	pDL0_033	210755
L0-5	6 x Lac operator sequence plus 35S minimal promoter (pOp6)	PU	pICH41295		GGAGAATTGTGAGCGCTCACAATTGAAAGACTAGAAAGAAGAAAGGGAAGAGAAAGAATTGTGAGCGCTCACAATTGAAAGACTAGAAAGAAGAAAGGGAAGAGAAAGAATTGTGAGCGCTCACAATTGAAAGACTAGAAAGAAGAAAGGGAAGAGAAAGAATTGTGAGCGCTCACAATTGAAAGACTAGAAAGAAGAAAGGGAAGAGAAAGAATTGTGAGCGCTCACAATTGAAAGACTAGAAAGAAGAAAGGGAAGAGAAAGAATTGTGAGCGCTCACAATTGAAAGACTAGTGGATCGATCTTCGCAAGACCCTTCCTCTATATAAGGAAGTTCATTTCATTTGGAGAGGACACGAATG	pDL0_028	210759
L0-6	Hygromycin phosphotransferase (HPT)	Signal peptide + Coding sequence (SC)	pICH41308	Revese oriented	AATGCTATTTCTTTGCCCTCGGACGAGTGCTGGGGCGTCGGTTTCCACTATCGGCGAGTACTTCTACACAGCCATCGGTCCAGACGGCCGCGCTTCTGCGGGCGATTTGTGTACGCCCGACAGTCCCGGCTCCGGATCGGACGATTGCGTCGCATCGACCCTGCGCCCAAGCTGCATCATCGAAATTGCCGTCAACCAAGCTCTGATAGAGTTGGTCAAGACCAATGCGGAGCATATACGCCCGGAGTCGTGGCGATCCTGCAAGCTCCGGATGCCTCCGCTCGAAGTAGCGCGTCTGCTGCTCCATACAAGCCAACCACGGCCTCCAGAAGAAGATGTTGGCGACCTCGTATTGGGAATCCCCGAACATCGCCTCGCTCCAGTCAATGACCGCTGTTA…	pDL0_003	210760
L0-7	Oryza sativa codon-optimized LHGR-N(Ligand binding domain and rat glucocorticoid receptor, rcoLHGR-N)	SC	pICH41308		AATGGCATCAGAGGCACGTAAGACTAAGAAGAAGATCAAAGGAATTCAGCAGGCAACAGCAGGAGTGAGCCAAGACACCTCTGAGAATCCGAATAAGACGATAGTGCCGGCCGCTCTGCCCCAACTGACTCCGACACTTGTGTCACTGCTGGAGGTAATAGAGCCGGAGGTCTTGTATGCCGGCTACGATTCGTCCGTCCCTGACAGTGCCTGGCGCATTATGACCACGCTCAACATGCTCGGTGGGCGGCAAGTCATTGCGGCGGTTAAGTGGGCGAAAGCAATTCCTGGTTTCAGGAATCTCCATCTCGATGACCAAATGACCCTCCTCCAATACTCCTGGATGTTCCTGATGGCGTTTGCCCTCGGTTGGCGCAGTTACCGCCAATCAAGCGGAAA…	pDL0_029	210761
L0-8	Setaria viridis R1 coding sequence (SvR1)	SC	pICH41308		AATGGCACTACCAGCTTCCCCAGTTCAGGAAGAACTGCAGCCGGAGAGTCAATTGAGGAACCATCTTGCTGCAGCCGTGAGGAGCATCAACTGGACTTATGCCCTCTTCTGGTCCATTTCAAGCACTCAGCCAGGATTCCTAACGTGGACGGATGGGTTCTACAACGGCGAGGTGAAAACGAGGAAGATCGCCAACTCTGCGGAGCTGACCGCCGACCAGCTCGTCATGCAGCGAAGCGAACAGCTGCGGGAGCTCTACGAGGCCCTCCTCTCCGGCGAGTGCGACCGCCGGACGGCGCGGCCGCTCGCCTCGCTGTCGCCGGAGGACCTCGGCGACACCGAGTGGTACTACGTGGTCTGCATGACCTACGCCTTCCGGCCAGGCCAAGGGTTGCCGGG…	pDL0_138	210762
L0-9	Oryza sativa alpha-tubulin A1 promoter (pOsTub1A)	Terminator(T)	pICH41276	Revese oriented	GCTTTCAGCCTGAAAGGACAAAATACATGTTAGCGCCTTAGTGGTACATTATTATTTCAGTACAGCAAGATAACACAATTCAAAAGACTGACCCACAATAAATAACTAGTCCTCAATTTAAAATTTGAGTTCCTAAATAGACATCTATGAATATGCTGTACATCGGCACTACAGAAAATACGATTCCCAATAATTGAACAATTGTACTTTATTTGGTTGTTACTACAACAATGGAAGATACAAGATCGTTTCAAAACTACCATACATGCGTGGAGTATTTGTTCCACAGATCTGGAAAAAACAGATCTGACGGGCAGTGTCACCAAACACTAGACATATGTATTTGTATTAGGTGGGTGACGTGTACAAACATGACTACCAGATCTAGAATTAGAACGC…	pDL0_013	210763
L0-10	Terminator of Arabidopsis thaliana heat shock protein 18.2 (HspT)	T	pICH41276		GCTTATATGAAGATGAAGATGAAATATTTGGTGTGTCAAATAAAAAGCTTGTGTGCTTAAGTTTGTGTTTTTTTCTTGGCTTGTTGTGTTATGAATTTGTGGCTTTTTCTAATATTAAATGAATGTAAGATCTCATTATAATGAATAAACAAATGTTTCTATAATCCATTGTGAATGTTTTGTTGGATCTCTTCTGCAGCATATAACTACTGTATGTGCTATGGTATGGACTATGGAATATGATTAAAGATAAGCGCT	pDL0_044	210764
L0-11	Octopine synthase terminator (OcsT)	T	pICH41276		GCTTCCTGCTTTAATGAGATATGCGAGACGCCTATGATCGCATGATATTTGCTTTCAATTCTGTTGTGCACGTTGTAAAAAACCTGAGCATGTGTAGCTCAGATCCTTACCGCCGGTTTCGGTTCATTCTAATGAATATATCACCCGTTACTATCGTATTTTTATGAATAATATTCTCCGTTCAATTTACTGATTGTACCCTACTACTTATATGTACAATATTAAAATGAAAACAATATATTGTGCTGAATAGGTTTATAGCGACATCTATGATAGAGCGCCACAATAACAAACAATTGCGTTTTATTATTACAAATCCAATTTTAAAAAAAGCGGCAGAACCGGTCAAACCTAAAAGACTGATTACATAAATCTTATTCAAATTTCAAAAGTGCCCCA…	pDL0_009	210765
L0-12	CaMV 35S polyA signal sequence (35sT)	T	pICH41276	pICH41414	GCTTCTCTAGCTAGAGTCGATCGACAAGCTCGAGTTTCTCCATAATAATGTGTGAGTAGTTCCCAGATAAGGGAATTAGGGTTCCTATAGGGTTTCGCTCATGTGTTGAGCATATAAGAAACCCTTAGTATGTATTTGTATTTGTAAAATACTTCTATCAATAAAATTTCTAATTCCTAAAACCAAAATCCAGTACTAAAATCCAGATCGCT	pDL0_042	210766
L0-13	Nopaline synthase terminator (NosT)	T	pICH41276		GCTTGAATTTCCCCGATCGTTCAAACATTTGGCAATAAAGTTTCTTAAGATTGAATCCTGTTGCCGGTCTTGCGATGATTATCATATAATTTCTGTTGAATTACGTTAAGCATGTAATAATTAACATGTAATGCATGACGTTATTTATGAGATGGGTTTTTATGATTAGAGTCCCGCAATTATACATTTAATACGCGATAGAAAACAAAATATAGCGCGCAAACTAGGATAAATTATCGCGCGCGGTGTCATCTATGTTACTAGATCGGCGCT	pDL0_005	210769
L0-14	S position of SvR1 coding sequence (SvR1)	S	pICH41258		AATGGCACTACCAGCTTCCCCAGTTCAGGAAGAACTGCAGCCGGAGAGTCAATTGAGGAACCATCTTGCTGCAGCCGTGAGGAGCATCAACTGGACTTATGCCCTCTTCTGGTCCATTTCAAGCACTCAGCCAGGATTCCTAACGTGGACGGATGGGTTCTACAACGGCGAGGTGAAAACGAGGAAGATCGCCAACTCTGCGGAGCTGACCGCCGACCAGCTCGTCATGCAGCGAAGCGAACAGCTGCGGGAGCTCTACGAGGCCCTCCTCTCCGGCGAGTGCGACCGCCGGACGGCGCGGCCGCTCGCCTCGCTGTCGCCGGAGGACCTCGGCGACACCGAGTGGTACTACGTGGTCTGCATGACCTACGCCTTCCGGCCAGGCCAAGGGTTGCCGGG…	pDL0_159	210770
L0-15	S position start codon	S	pICH41258		AATGGGAGGT	pDL0_176	210771
L0-16	S position of SvC1 coding sequence (SvC1)	S	pICH41258		AATGGGGAGGAGGGCGTGCTGTGCCAAGGAAGGGTTGAAGAGAGGGGCGTGGACGAGCAAGGAGGACGACATCCTGGCCGCCTACGTCAAGGCCCATGGCGAAGGCAAATGGAGGGAGGTCCCCCAGAAAGCCGGTTTGCGCCGGTGCGGCAAGAGCTGCCGGCTGCGGTGGCTCAACTACCTCCGGCCGAACATCAAGCGCGGCAACATCTCCGACGAGGAGGAGGACCTCATCATCCGGCTCCACAAGCTCCTCGGCAACAGGTGGTCGCTGATCGCAGCCAGGCTGCCGGGCCGAACAGACAATGAAATCAAGAACTACTGGAACAGCACGCTCGGCCGGAGGGCCGGCGCCGGCGGAGGCGGCAGCAGGGTCGTCGTTTTCGGGACACCCGACAC…	pDL0_217	210772
L0-17	C position stop-codon	C	pICH41264		AGGTTGATAAGCTT	pDL0_267	210773
L0-18	Porcine techovirus-1 P2A skipping peptide (P2A)	C1	EC15457		AGGTTCCGGCGCCACCAACTTCTCCCTCCTCAAGCAGGCCGGCGACGTGGAGGAGAACCCGGGCCCGGGTG	pDL0_163	210774
L0-19	Equine rhinitis A virus_E2A skipping peptide (E2A)	C1	EC15457		AGGTTCCGGCCAGTGCACCAACTACGCCCTCCTCAAGCTCGCCGGCGACGTGGAGTCCAACCCGGGCCCGGGTG	pDL0_162	210775
L0-20	C1 position of SvC1 coding sequence (SvC1)	C1	EC15457		AGGTGGGAGGAGGGCGTGCTGTGCCAAGGAAGGGTTGAAGAGAGGGGCGTGGACGAGCAAGGAGGACGACATCCTGGCCGCCTACGTCAAGGCCCATGGCGAAGGCAAATGGAGGGAGGTCCCCCAGAAAGCCGGTTTGCGCCGGTGCGGCAAGAGCTGCCGGCTGCGGTGGCTCAACTACCTCCGGCCGAACATCAAGCGCGGCAACATCTCCGACGAGGAGGAGGACCTCATCATCCGGCTCCACAAGCTCCTCGGCAACAGGTGGTCGCTGATCGCAGCCAGGCTGCCGGGCCGAACAGACAATGAAATCAAGAACTACTGGAACAGCACGCTCGGCCGGAGGGCCGGCGCCGGCGGAGGCGGCAGCAGGGTCGTCGTTTTCGGGACACCCGACAC…	pDL0_180	210776
L0-21	C2 position of 6xHis_TEV_3xFlag C'terminus Tag (HFC)	Coding sequence 2 (C2)	EC15458		GGTGGCCATCACCATCACCATCACGATATTCCAACTACTGCTAGCGAGAATTTGTATTTTCAGGGTGAGCTCGACTACAAAGACCATGACGGTGATTATAAAGATCATGACATCGACTACAAGGATGACGATGACAAGTGAGCTT	pDL0_119	210777
L0-22	C2-position of Pyrearinus termitilluminans beetle luciferase ('Eluc' version - human-codon optimized)	C2	EC15458		GGTGGCGAGAGAGAGAAGAACGTGGTGTACGGCCCCGAGCCCAAGCACCCTCTGGGCAACTTCACCGCCGGCGAGATGCTGTACAACGCTCTGCACAAGCACTCCCACATCCCCCAGGCCATCCTGGACGTGATGGGCAACGAGTCCCTTTCCTACCAGGAGTTCTTCGACACTACTGTGAAGCTGGGCCAGAGCCTCCAGAACTGTGGCTACAAGATGAACGATGTCGTGTCGATCTGTGCAGAGAACAACAAGAGATTCTTCATCCCCATCATCTCCGCCTGGTACATCGGCATGGTGGTGGCCCCTGTGAACGAGGACTATATCCCAGACGAGCTGTGTAAAGTGACCGGCATCTCCAAGCCGATCCTGGTCTTTACCACTAGGAAGATCCTGCCT…	pDL0_212	210778
L0-23	C2-endliker which convey Acropara millepora green fluorescent gene under lactose promoter for the extension of cloning	C2	EC15458		GGTGGAATGTGAGACGGTCACAGCTTGTCTGTAAGCGGATGCCGGGAGCAGACAAGCCCGTCAGGGCGCGTCAGCGGGTGTTGGCGGGTGTCGGGGCTGGCTTAATTATTATTTCACTTTCAGCGGATTCACATGCGCTGCGGCGTGCGCTTCCAGTTTAACGGTGAAGCCTTTCGCGCTTTGCCCCAGATCGGTACGAACAATCTGATGTTCAACAACGTGGTTCGGCGGCAGCGTTACCGGCTTTTCCGTTTTATAGGTGGAATGAAACTGGCAACGGTGGCTGCCGCCACCCTCCAGCATCAGGAACATGGTGACATCGCCGCGCAGCACTTCTTTACTGACGGTCATTTTTTCAAACGATTTATCCCAGTCGATGGTCTTTTTTTTCATCACCGG…	pDL0_243	210780
L0-24	Drosophila melanogaster Gypsy-insulator sequence	PUSCT (Promoter, 5'UTR, Signal peptide, Coding sequence and Terminator)	pICH41331		GGAGCACGTAATAAGTGTGCGTTGAATTTATTCGCAAAAACATTGCATATTTTCGGCAAAGTAAAATTTTGTTGCATACCTTATCAAAAAATAAGTGCTGCATACTTTTTAGAGAAACCAAATAATTTTTTATTGCATACCCGTTTTTAATAAAATACATTGCATACCCTCTTTTAATAAAAAATATTGCATACTTTGACGAAACAAATTTTCGTTGCATACCCAATAAAAGATTATTATATTGCATACCCGTTTTTAATAAAATACATTGCATACCCTCTTTTAATAAAAAATATTGCATACGTTGACGAAACAAATTTTCGTTGCATACCCAATAAAAGATTATTATATTGCATACCTTTTCTTGCCATACCATTTAGCCGATCAATTCGCT	pDL0_158	210779
L0-25	Photinus pryalis Firefly Luciferase	SC	pICH41308		AATGGAGGACGCCAAAAACATAAAGAAAGGCCCGGCGCCATTCTATCCGCTGGAAGATGGAACCGCTGGAGAGCAACTGCATAAGGCTATGAAGAGATACGCCCTGGTTCCTGGAACAATTGCTTTTACAGATGCACATATCGAGGTGGACATCACTTACGCTGAGTACTTCGAAATGTCCGTTCGGTTGGCAGAAGCTATGAAACGATATGGGCTGAATACAAATCACAGAATCGTCGTATGCAGTGAAAACTCTCTTCAATTCTTTATGCCGGTGTTGGGCGCGTTATTTATCGGAGTTGCAGTTGCGCCCGCGAACGACATTTATAATGAACGTGAATTGCTCAACAGTATGGGCATTTCGCAGCCTACCGTGGTGTTCGTTTCCAAAAAGGGGTT…	pDL0_117	210864
L0-26	C1 position of Pyrearinus termitilluminans beetle luciferase ('Eluc' version - human-codon optimized)	C1	EC15457		AGGTGAGAGAGAGAAGAACGTGGTGTACGGCCCCGAGCCCAAGCACCCTCTGGGCAACTTCACCGCCGGCGAGATGCTGTACAACGCTCTGCACAAGCACTCCCACATCCCCCAGGCCATCCTGGACGTGATGGGCAACGAGTCCCTTTCCTACCAGGAGTTCTTCGACACTACTGTGAAGCTGGGCCAGAGCCTCCAGAACTGTGGCTACAAGATGAACGATGTCGTGTCGATCTGTGCAGAGAACAACAAGAGATTCTTCATCCCCATCATCTCCGCCTGGTACATCGGCATGGTGGTGGCCCCTGTGAACGAGGACTATATCCCAGACGAGCTGTGTAAAGTGACCGGCATCTCCAAGCCGATCCTGGTCTTTACCACTAGGAAGATCCTGCCTAA…	pDL0_198	210865
L0-27	C2_Stop codon	C2	EC15458		GGTGGCTGAGCTT	pDL0_175	211335
*

### Sheet: L1 transcription unit informati
L1 Transcriptional Unit number	standard name	Backbone	L0 components	note
L1-1	pL1R2_pOsTubA1::HPT-OsTubA1T	EC47811/pL1V-R2	1, 6, 9
L1-2	pL1R3_pZmUbi1::rcoLHGR-N-HspT	EC47822/pL1V-R3	2, 7, 10
L1-3	pL1F1_pOsTubA1::HPT-tOsTubA1	EC47732/pL1V-F1	1, 6, 9
L1-4	pL1R1_pZmUbi1::SvR1-OcsT	EC47802/pL1V-R1	2, 8, 11
L1-5	pL1F2_Gypsy-insulator	EC47742/pL1V-F2	24
L1-6	pL1F3_pZmUbi1::SvR1-E2A-[C2-AmilGFP linker]-NosT	EC47751/pL1V-F3	2, 8, 19, 23, 13	intermediate
L1-7	pL1F3_pZmUbi1::SvR1-E2A-SvC1-HFC-NosT	L1-6	15, 20, 21
L1-8	pL1F3_pOsUBi3::SvR1-E2A-[C2-AmilGFP linker]-NosT	EC47751/pL1V-F3	3, 8, 19, 23, 13	intermediate
L1-9	pL1F3_pOsUBi3_SvR1-E2A-SvC1-HFC-NosT	L1-8	15, 20, 21
L1-10	pL1R1_pOp6::SvR1-P2A-[C2-AmilGFP linker]-NosT	EC47802/pL1V-R1	5, 8, 18, 23, 13	intermediate
L1-11	pL1R1_pOp6::SvR1-P2A-SvC1-P2A-ELUC-NosT	L1-10	14, 18, 22
L1-12	pL1F4_pZmEF1A::rcoLHGR-N-HspT	EC47761/pL1V-F4	4, 7, 10
L1-13	pL1F4_pZmUbi1::rcoLHGR-N-HspT	EC47761/pL1V-F4	2, 7, 10
L1-14	pL1R1_pZmUbi1::SvC1-OcsT	EC47802/pL1V-R1	2, 16, 17, 11
L1-15	pL1F3_pOsTubA1::HPT-OsTubA1T	EC47751/pL1V-F3	1, 6, 9
L1-16	pL1F2_pZmUbi1-FLUC-35ST	EC47742/pL1V-F2	2, 25, 12
L1-17	pL1F2_pZmUbi1-ELUC-35sT	EC47742/pL1V-F2	2,15, 26, 27, 12
L1-18	pL1F2_pZmEf1a-FLUC-35ST	EC47742/pL1V-F2	4, 25, 12

### Sheet: L2 construct information
L2 Construct identifier	Standard construct name	Backbone	L1 components
pSENT98	pZmUbi1::SvR1-SvC1-HFC	pICSL4723	3,5,7
pSENT99	pOsUbi3::SvR1-SvC1-HFC	pICSL4723	3,5,9
pSENT162	pOp6::SvR1-SvC1-ELUC;pZmEF1a::LHGR-N	pICSL4723	11, 5, 15, 12
pSENT166	pOp6::SvR1-SvC1-ELUC;pZmUbi1::LHGR-N	pICSL4723	11, 5, 15, 13
